# ZMYM2 is essential for methylation of germline genes and active transposons in embryonic development

**DOI:** 10.1101/2022.09.13.507699

**Authors:** Adda-Lee Graham-Paquin, Deepak Saini, Jacinthe Sirois, Ishtiaque Hossain, Megan S. Katz, Qinwei Kim-Wee Zhuang, Sin Young Kwon, Yojiro Yamanaka, Guillaume Bourque, Maxime Bouchard, William A. Pastor

## Abstract

ZMYM2 is a transcriptional repressor whose role in development is largely unexplored. We found that *Zmym2^-/-^* mice show embryonic lethality by E10.5. Molecular characterization of *Zmym2^-/-^* embryos revealed two distinct defects. First, they fail to undergo DNA methylation and silencing of germline gene promoters, resulting in widespread upregulation of germline genes. Second, they fail to methylate and silence the evolutionarily youngest and most active LINE element subclasses in mice. *Zmym2^-/-^* embryos show ubiquitous overexpression of LINE-1 protein as well as aberrant expression of transposon-gene fusion transcripts. Interaction and colocalization data indicate that ZMYM2 homes to germline genes via binding to the non-canonical polycomb complex PRC1.6 and to transposons via the TRIM28 complex. In the absence of ZMYM2, hypermethylation of histone 3 lysine 4 occurs at target sites, creating a chromatin landscape unfavourable for establishment of DNA methylation. *ZMYM2^-/-^* human embryonic stem cells also show aberrant upregulation and demethylation of young LINE elements, indicating a conserved role in repression of active transposons. ZMYM2 is thus an important new factor in DNA methylation patterning in early embryonic development.
