## Supplementary material for "ZMYM2 is essential for methylation of germline genes and active transposons in embryonic development": Table S1

### Sheet: Bisulfite-Seq
Sample Name	Sample Type	Genotype	Sex	Data Origin	Sequencing Type	Sequence Pairs	Uniquely Aligned	Mapping Efficiency	Starting Sequencing Pairs	Duplicates removed	Surviving Pairs	Starting Pair	Steve Filter removed	CpG Methylation	Lambda Methylation	Convesion Efficiency
H0444-6	E8.5 whole embryo	WT	M	This Study	Paired-end 150bp	104896272	80321394	0.766	80321359	17593330 (21.90%)	62728029 (78.10%)	62728029	4998756 (8.0%)	0.692	0.03	0.97
H0970-5	E8.5 whole embryo	WT	F	This Study	Paired-end 150bp	57019623	44102325	0.773	44102319	8933052 (20.26%)	35169267 (79.74%)	35169267	1902838 (5.4%)	0.786	0.022	0.978
H0970-8	E8.5 whole embryo	WT	M	This Study	Paired-end 150bp	67859008	52566856	0.775	52566852	11326479 (21.55%)	41240373 (78.45%)	41240373	705484 (1.7%)	0.807	0.013	0.987
H2034-4	E8.5 whole embryo	WT	M	This Study	Paired-end 150bp	105319163	80633528	0.766	80633504	16314755 (20.23%)	64318749 (79.77%)	64318749	3137109 (4.9%)	0.803	0.021	0.979
H2121-2	E8.5 whole embryo	WT	F	This Study	Paired-end 150bp	134981434	104710042	0.776	104710032	20787080 (19.85%)	83922952 (80.15%)	83922952	435645 (0.5%)	0.756	0.007	0.993
H2122-3	E8.5 whole embryo	WT	F	This Study	Paired-end 150bp	174990446	136602096	0.781	136602077	32127058 (23.52%)	104475019 (76.48%)	104475019	869143 (0.8%)	0.81	0.008	0.992
H2163-1	E8.5 whole embryo	WT	F	This Study	Paired-end 150bp	173984196	134661029	0.774	134660998	32691610 (24.28%)	101969388 (75.72%)	101969388	809031 (0.8%)	0.805	0.008	0.992
H2408-4	E8.5 whole embryo	WT	M	This Study	Paired-end 150bp	154666779	120087371	0.776	120087354	24700661 (20.57%)	95386693 (79.43%)	95386693	482019 (0.5%)	0.801	0.006	0.994
H0430-5	E8.5 whole embryo	Zmym2-/-	F	This Study	Paired-end 150bp	67315848	51561033	0.766	51561022	11159893 (21.64%)	40401129 (78,36%)	40401129	586319 (1.5%)	0.698	0.01	0.99
H0444-2	E8.5 whole embryo	Zmym2-/-	M	This Study	Paired-end 150bp	75214487	56895216	0.756	56895198	13595615 (23.90%)	43299583 (76.10%)	43299583	3500065 (8.1%)	0.732	0.027	0.973
H0761-4	E8.5 whole embryo	Zmym2-/-	M	This Study	Paired-end 150bp	126855105	97479470	0.768	97479454	20199230 (20.72%)	77280224 (79.28%)	77280224	507653 (0.7%)	0.798	0.007	0.993
H0970-10	E8.5 whole embryo	Zmym2-/-	F	This Study	Paired-end 150bp	113404286	87329784	0.77	87329774	18625814 (21.33%)	68703960 (78.67%)	68703960	836294 (1.2%)	0.815	0.008	0.992
H2121-1	E8.5 whole embryo	Zmym2-/-	M	This Study	Paired-end 150bp	132967621	102383068	0.77	102383053	19919833 (19.46%)	82463220 (80.54%)	82463220	640511 (0.8%)	0.821	0.007	0.993
H2121-4	E8.5 whole embryo	Zmym2-/-	F	This Study	Paired-end 150bp	102838894	69107180	0.672	69107173	13556561 (19.62%)	55550612 (80.38%)	55550612	334017 (0.6%)	0.802	0.006	0.994
H2408-1	E8.5 whole embryo	Zmym2-/-	F	This Study	Paired-end 150bp	120390086	92046757	0.765	92046733	18892216 (20.52%)	73154517 (79.48%)	73154517	602260 (0.8%)	0.799	0.006	0.994
H2408-6	E8.5 whole embryo	Zmym2-/-	M	This Study	Paired-end 150bp	133032524	102295742	0.769	102295728	19646543 (19.21%)	82649185 (80.79%)	82649185	555942 (0.7%)	0.776	0.006	0.994
B105_EMPTY	B105 mESC	WT	-	E-MTAB-11015	Paired-end 150bp	34708835	15396081	0.444	-	-	-	-	-	0.656	-	-
B105_ATF7IP	B105 mESC	ATF7IP-/-	-	E-MTAB-11015	Paired-end 150bp	33094776	13702364	0.414	-	-	-	-	-	0.775	-	-
PES10_EMPTY	PES10 mESC	WT	-	E-MTAB-11015	Paired-end 150bp	40816208	24387322	0.597	-	-	-	-	-	0.754	-	-
PES10_ATF7IP	PES10 mESC	ATF7IP-/-	-	E-MTAB-11015	Paired-end 150bp	35570053	24737955	0.695	-	-	-	-	-	0.607	-	-
PES10_Zmym2	PES10 mESC	Zmym2-/-	-	E-MTAB-11015	Paired-end 150bp	33465038	15025241	0.449	-	-	-	-	-	0.659	-	-

### Sheet: RNA-Seq
Sample Name	Sample type	Genotype	Sex	Data Origin	Sequencing Type	Total Reads	Mapped	Mapped Unique
H2121_2	E8.5 whole embryo	WT	F	This Study	Paired-end 200bp	42913842	42318858	39378264
H2121_5	E8.5 whole embryo	WT	M	This Study	Paired-end 200bp	46142918	45516402	42530547
H2163_1	E8.5 whole embryo	WT	F	This Study	Paired-end 200bp	44722753	44061898	41515300
H2408_4	E8.5 whole embryo	WT	M	This Study	Paired-end 200bp	46616568	45863824	42405202
J7444_3	E8.5 whole embryo	WT	M	This Study	Paired-end 200bp	56816094	55468745	51288799
J7623_1	E8.5 whole embryo	WT	F	This Study	Paired-end 200bp	74181437	72626786	67357458
H2121_4	E8.5 whole embryo	Zmym2-/-	F	This Study	Paired-end 200bp	47591066	46659061	43471874
H2408_1	E8.5 whole embryo	Zmym2-/-	F	This Study	Paired-end 200bp	46324061	45327244	42331005
J7444_9	E8.5 whole embryo	Zmym2-/-	F	This Study	Paired-end 200bp	73643628	71363384	66647155
J7484_3	E8.5 whole embryo	Zmym2-/-	M	This Study	Paired-end 200bp	73455488	71662203	67528453
J7484_4	E8.5 whole embryo	Zmym2-/-	M	This Study	Paired-end 200bp	64148763	62152446	57943526
J7484_10	E8.5 whole embryo	Zmym2-/-	M	This Study	Paired-end 200bp	67612182	66207766	61829425
RNA-seq_D3abWT_Rep1	E8.5 whole embryo	WT	M	GSM3752649	Paired-end 200bp	87643029	84411760	75811492
RNA-seq_D3abWT_Rep2	E8.5 whole embryo	WT	M	GSM3752649	Paired-end 200bp	91454492	88466977	80293815
RNA-seq_DKO_Rep1	E8.5 whole embryo	Dnmt3a-/- Dnmt3b-/-	M	GSM3752649	Paired-end 200bp	77475732	72264439	65429690
RNA-seq_DKO_Rep2	E8.5 whole embryo	Dnmt3a-/- Dnmt3b-/-	M	GSM3752649	Paired-end 200bp	88300847	84284915	76738123
RNA-seq_DKO_Rep3	E8.5 whole embryo	Dnmt3a-/- Dnmt3b-/-	M	GSM3752649	Paired-end 200bp	81169484	77527655	70480998
RNA-seq_DKO_Rep4	E8.5 whole embryo	Dnmt3a-/- Dnmt3b-/-	M	GSM3752649	Paired-end 200bp	80236236	75896370	69216347
RNA-seq_DKO_Rep5	E8.5 whole embryo	Dnmt3a-/- Dnmt3b-/-	M	GSM3752649	Paired-end 200bp	53242628	46843209	41593641
RNA-seq_DKO_Rep6	E8.5 whole embryo	Dnmt3a-/- Dnmt3b-/-	M	GSM3752649	Paired-end 200bp	66405645	57388429	50897341
emp1	CSES4 mESC	WT	-	E-MTAB-8169	Single-end 100bp	24396260	21794259	19052067
emp2	CSES4 mESC	WT	-	E-MTAB-8169	Single-end 100bp	24834869	22261073	19364585
emp3	CSES4 mESC	WT	-	E-MTAB-8169	Single-end 100bp	48535179	19086278	16603188
z15	CSES4 mESC	Zmym2-/-	-	E-MTAB-8169	Single-end 100bp	23737641	20995632	18088173
z22	CSES4 mESC	Zmym2-/-	-	E-MTAB-8169	Single-end 100bp	24160714	20799411	18024429
z6	CSES4 mESC	Zmym2-/-	-	E-MTAB-8169	Single-end 100bp	25451759	21888457	19078295

### Sheet: ChipSeq
Sample Name	Sample Type	Genotype	Data Origin	Sequencing Type	Raw Reads #	Remaining Reads after Trimming #	Remaining Reads after Trimming %	Aligned Trimmed Reads #	Aligned Trimmed Reads %	Remaining Reads after Filtering #	Remaining Reads after Filtering %	Aligned Filtered Reads #	Aligned Filtered Reads %	Duplicate Reads #	Duplicate Reads %	Final Aligned Reads # without Duplicates	Mitochondrial Reads #	Mitochondrial Reads %
J1_WT_L3MBTL2_Round1_CUT&RUN	J1 mESC	WT	This Study	Paired-end 150bp	73828026	60016838	81.2927	59511307	99.1576	54396973	90.6361	54396973	100	36395454	66.9071	18001519	6972	0.0128
J1_WT_L3MBTL2_Round2_CUT&RUN	J1 mESC	WT	This Study	Paired-end 150bp	90558606	68752836	75.9208	68331039	99.3865	61940926	90.0921	61940926	100	35956371	58.0494	25984555	5118	0.0082
J1_WT_IgG_Round1_CUT&RUN	J1 mESC	WT	This Study	Paired-end 150bp	88663764	24072742	27.1505	22235272	92.367	14800360	61.4818	14800360	100	14504876	98.0035	295484	609	0.0041
J1_WT_IgG_Round2_CUT&RUN	J1 mESC	WT	This Study	Paired-end 150bp	60501890	15515840	25.6452	14842493	95.6602	4746146	30.589	4746146	100	4664503	98.2798	81643	284	0.0059
Zmym2KO_WT_L3MBTL2_Round1_CUT&RUN	CCE CSF3	Zmym2-/-	This Study	Paired-end 150bp	9049592	7421558	82.0098	7382185	99.4694	6664798	89.8032	6664798	100	1325090	19.8819	5339708	802	0.012
Zmym2KO_WT_L3MBTL2_Round2_CUT&RUN	CCE CSF3	Zmym2-/-	This Study	Paired-end 150bp	135742026	82851692	61.0361	82369712	99.4182	71495529	86.2933	71495529	100	60500860	84.6218	10994669	860	0.0012
Zmym2KO_WT_IgG_Round1_CUT&RUN	CCE CSF3	Zmym2-/-	This Study	Paired-end 150bp	17946608	2872426	16.0053	2814099	97.9694	700947	24.4026	700947	100	310867	44.3495	390080	365	0.052
Zmym2KO_WT_IgG_Round2_CUT&RUN	CCE CSF3	Zmym2-/-	This Study	Paired-end 150bp	91112298	24897558	27.3262	22684112	91.1097	12281983	49.33	12281983	100	11966485	97.4312	315498	541	0.0044
KO1_Day0_H2AK199Ub	V6.5 mESC	Zmym2-/-	This Study	Paired-end 150bp	72524636	32616630	44.9731	32401314	99.3398	28726879	88.0743	28726879	100	9464450	32.9463	19262429	1931	0.0067
KO2_Day0_H2AK119Ub	V6.5 mESC	Zmym2-/-	This Study	Paired-end 150bp	72426398	39033372	53.8938	38876014	99.5968	34412684	88.1622	34412684	100	12222539	35.5175	22190145	4130	0.012
NT1_Day0_H2AK119Ub	V6.5 mESC	WT	This Study	Paired-end 150bp	94185616	49809394	52.8842	49712633	99.8057	45224660	90.7954	45224660	100	15027185	33.2278	30197475	2531	0.0055
NT2_Day0_H2AK119Ub	V6.5 mESC	WT	This Study	Paired-end 150bp	76310912	42599338	55.8233	42464458	99.6833	38148883	89.5527	38148883	100	12685027	33.2513	25463856	3438	0.009
KO1_Day0_Input	V6.5 mESC	Zmym2-/-	This Study	Paired-end 150bp	65440560	34676028	52.9885	34632855	99.8754	30649820	88.389	30649820	100	10322462	33.6787	20327358	24691	0.0805
KO2_Day0_Input	V6.5 mESC	Zmym2-/-	This Study	Paired-end 150bp	32976950	17497280	53.0591	17474176	99.8679	15471726	88.4236	15471726	100	4894485	31.635	10577241	14006	0.0905
NT1_Day0_Input	V6.5 mESC	WT	This Study	Paired-end 150bp	61415154	36327210	59.1502	36283045	99.8784	32239242	88.7468	32239242	100	10886472	33.7677	21352770	27810	0.0862
NT2_Day0_Input	V6.5 mESC	WT	This Study	Paired-end 150bp	60667498	28482524	46.9485	28441419	99.8556	25224748	88.5621	25224748	100	7975595	31.6181	17249153	22611	0.0896
KO1_Day3_H2AK199Ub	V6.5 Embryoid Bodies	Zmym2-/-	This Study	Paired-end 150bp	72301418	34271018	47.4002	34105887	99.5181	30180692	88.0647	30180692	100	10158530	33.659	20022162	2506	0.0083
KO2_Day3_H2AK119Ub	V6.5 Embryoid Bodies	Zmym2-/-	This Study	Paired-end 150bp	57935802	25078260	43.2862	24990179	99.6487	21095263	84.1177	21095263	100	6791776	32.1957	14303487	1355	0.0064
NT1_Day3_H2AK119Ub	V6.5 Embryoid Bodies	WT	This Study	Paired-end 150bp	88699666	37709330	42.5134	37536916	99.5427	33956209	90.0472	33956209	100	12187677	35.8923	21768532	1565	0.0046
NT2_Day3_H2AK119Ub	V6.5 Embryoid Bodies	WT	This Study	Paired-end 150bp	52414690	29593540	56.4603	29498029	99.6772	26558844	89.7454	26558844	100	8042857	30.2831	18515987	1503	0.0056
KO1_Day3_Input	V6.5 Embryoid Bodies	Zmym2-/-	This Study	Paired-end 150bp	62144928	29397894	47.3053	29339778	99.8023	25854798	87.9477	25854798	100	8420834	32.5697	17433964	21075	0.0815
KO2_Day3_Input	V6.5 Embryoid Bodies	Zmym2-/-	This Study	Paired-end 150bp	90981914	38021496	41.7901	37960716	99.8401	33646413	88.4931	33646413	100	11045499	32.8281	22600914	27541	0.0818
NT1_Day3_Input	V6.5 Embryoid Bodies	WT	This Study	Paired-end 150bp	77651906	31329990	40.3467	31276060	99.8278	27658137	88.28	27658137	100	8969920	32.4313	18688217	18440	0.0666
NT2_Day3_Input	V6.5 Embryoid Bodies	WT	This Study	Paired-end 150bp	74527256	35271574	47.327	35215337	99.8405	31181086	88.4028	31181086	100	10589150	33.9601	20591936	19909	0.0638
KO1_Day0_H3K9me3	V6.5 mESC	Zmym2-/-	This Study	Paired-end 150bp	76107766	36795606	48.3467	36391156	98.9008	26644128	72.4111	26644128	100	9622125	36.1134	17022003	4804	0.018
KO2_Day0_H3K9me3	V6.5 mESC	Zmym2-/-	This Study	Paired-end 150bp	33859240	16830684	49.7078	16741952	99.4727	13277836	78.8906	13277836	100	4736068	35.6689	8541768	2492	0.0187
NT1_Day0_H3K9me3	V6.5 mESC	WT	This Study	Paired-end 150bp	74065868	40285126	54.3909	40140944	99.642	29487745	73.1975	29487745	100	12170269	41.2722	17317476	3158	0.0107
NT2_Day0_H3K9me3	V6.5 mESC	WT	This Study	Paired-end 150bp	11521236	6953452	60.3533	6938902	99.7907	4931368	70.9197	4931368	100	1917560	38.8849	3013808	957	0.0194
KO1_Day3_H3K9me3	V6.5 Embryoid Bodies	Zmym2-/-	This Study	Paired-end 150bp	87881646	43721084	49.7499	43606466	99.7378	34902940	79.8309	34902940	100	13533157	38.7736	21369783	2905	0.0083
KO2_Day3_H3K9me3	V6.5 Embryoid Bodies	Zmym2-/-	This Study	Paired-end 150bp	72179430	30466538	42.2094	30392276	99.7562	21735285	71.3414	21735285	100	8220471	37.8208	13514814	1766	0.0081
NT1_Day3_H3K9me3	V6.5 Embryoid Bodies	WT	This Study	Paired-end 150bp	81763368	38026304	46.5077	37955824	99.8146	28144282	74.0126	28144282	100	11732597	41.6873	16411685	1834	0.0065
NT2_Day3_H3K9me3	V6.5 Embryoid Bodies	WT	This Study	Paired-end 150bp	64227812	32075678	49.9404	32021869	99.8322	23739185	74.0099	23739185	100	10139401	42.7116	13599784	1719	0.0072
KO1_Day0_H3K4me2	V6.5 mESC	Zmym2-/-	This Study	Paired-end 150bp	52956468	44153726	83.3773	44049208	99.7632	41095928	93.0746	41095928	100	13816513	33.6201	27279415	2616	0.0063
KO2_Day0_H3K4me2	V6.5 mESC	Zmym2-/-	This Study	Paired-end 150bp	56472348	47775432	84.5996	47691227	99.8237	44511416	93.168	44511416	100	16590265	37.2719	27921151	2534	0.0056
NT1_Day0_H3K4me2	V6.5 mESC	WT	This Study	Paired-end 150bp	51459658	44203554	85.8994	44116913	99.8039	41366924	93.5828	41366924	100	13040827	31.5247	28326097	2522	0.006
NT2_Day0_H3K4me2	V6.5 mESC	WT	This Study	Paired-end 150bp	59224354	49523962	83.6209	49435316	99.821	46367884	93.6271	46367884	100	15457915	33.3375	30909969	2181	0.0047
KO1_Day3_H3K4me2	V6.5 Embryoid Bodies	Zmym2-/-	This Study	Paired-end 150bp	78117208	66343280	84.9278	66161025	99.7252	60675783	91.4573	60675783	100	21929725	36.1424	38746058	2267	0.0037
KO2_Day3_H3K4me2	V6.5 Embryoid Bodies	Zmym2-/-	This Study	Paired-end 150bp	65204960	51109692	78.3831	50918637	99.6261	46466198	90.9146	46466198	100	16613196	35.7532	29853002	4510	0.0097
NT1_Day3_H3K4me2	V6.5 Embryoid Bodies	WT	This Study	Paired-end 150bp	56804682	45638130	80.3421	45512753	99.7252	41925614	91.8653	41925614	100	15549328	37.0878	26376286	1728	0.0041
NT2_Day3_H3K4me2	V6.5 Embryoid Bodies	WT	This Study	Paired-end 150bp	41516208	28843114	69.4743	28775560	99.7657	26688403	92.5295	26688403	100	8231842	30.8442	18456561	697	0.0026
KO1_Day0_Input_me2	V6.5 mESC	Zmym2-/-	This Study	Paired-end 150bp	34573012	26726878	77.3056	26697864	99.8914	23733338	88.7995	23733338	100	7537603	31.7595	16195735	22002	0.0927
KO2_Day0_Input_me2	V6.5 mESC	Zmym2-/-	This Study	Paired-end 150bp	24709462	18355720	74.2861	18334885	99.8864	16329967	88.9639	16329967	100	5506273	33.7188	10823694	15655	0.0958
NT1_Day0_Input_me2	V6.5 mESC	WT	This Study	Paired-end 150bp	22978484	16439172	71.5415	16422384	99.8978	14619443	88.9305	14619443	100	4657450	31.8579	9961993	14585	0.0997
NT2_Day0_Input_me2	V6.5 mESC	WT	This Study	Paired-end 150bp	20589502	15068064	73.1832	15046060	99.8539	13413830	89.0215	13413830	100	4465264	33.2885	8948566	12448	0.0927
KO1_Day3_Input_me2	V6.5 Embryoid Bodies	Zmym2-/-	This Study	Paired-end 150bp	53330866	41720714	78.2299	41674250	99.8886	37206951	89.181	37206951	100	12069190	32.4379	25137761	33267	0.0894
KO2_Day3_Input_me2	V6.5 Embryoid Bodies	Zmym2-/-	This Study	Paired-end 150bp	54281136	42536834	78.3639	42468553	99.8394	37916525	89.138	37916525	100	12535813	33.0616	25380712	46214	0.1218
NT1_Day3_Input_me2	V6.5 Embryoid Bodies	WT	This Study	Paired-end 150bp	58419508	47221976	80.8325	47169495	99.8888	42124241	89.2047	42124241	100	12886271	30.5911	29237970	37934	0.09
NT2_Day3_Input_me2	V6.5 Embryoid Bodies	WT	This Study	Paired-end 150bp	53072064	39499294	74.4257	39453292	99.8835	35303227	89.3768	35303227	100	12394405	35.1084	22908822	25134	0.0711
KO1_Day0_H3K4me3	V6.5 mESC	Zmym2-/-	This Study	Paired-end 150bp	47108412	38954520	82.6912	38828040	99.6753	35002433	89.8546	35002433	100	10908697	31.1655	24093736	1769	0.005
KO2_Day0_H3K4me3	V6.5 mESC	Zmym2-/-	This Study	Paired-end 150bp	43093406	33021116	76.6268	32901428	99.6375	29600450	89.6409	29600450	100	10248817	34.6238	19351633	1509	0.005
NT1_Day0_H3K4me3	V6.5 mESC	WT	This Study	Paired-end 150bp	35808612	26195730	73.1548	26130964	99.7527	24015851	91.6784	24015851	100	7455010	31.042	16560841	610	0.0025
NT2_Day0_H3K4me3	V6.5 mESC	WT	This Study	Paired-end 150bp	31831118	23108990	72.5987	23045640	99.7258	21348253	92.3807	21348253	100	6540217	30.6358	14808036	2044	0.0095
KO1_Day3_H3K4me3	V6.5 Embryoid Bodies	Zmym2-/-	This Study	Paired-end 150bp	43308640	32921976	76.0171	32825921	99.7082	27767337	84.3428	27767337	100	10530091	37.9225	17237246	782	0.0028
KO2_Day3_H3K4me3	V6.5 Embryoid Bodies	Zmym2-/-	This Study	Paired-end 150bp	28933660	20945518	72.3915	20836441	99.4792	17917998	85.5457	17917998	100	5205498	29.0517	12712500	702	0.0039
NT1_Day3_H3K4me3	V6.5 Embryoid Bodies	WT	This Study	Paired-end 150bp	42189032	31751012	75.2589	31640296	99.6512	26922377	84.7921	26922377	100	9492035	35.257	17430342	830	0.003
NT2_Day3_H3K4me3	V6.5 Embryoid Bodies	WT	This Study	Paired-end 150bp	38579080	29152860	75.5664	28972990	99.383	25368766	87.0198	25368766	100	8345740	32.8976	17023026	860	0.0033
KO1_Day0_Input_me3	V6.5 mESC	Zmym2-/-	This Study	Paired-end 150bp	36473976	27664524	75.8472	27632118	99.8828	24558700	88.7732	24558700	100	7777618	31.6695	16781082	23381	0.0952
KO2_Day0_Input_me3	V6.5 mESC	Zmym2-/-	This Study	Paired-end 150bp	35562460	27894562	78.4382	27846325	99.827	24769002	88.795	24769002	100	8183465	33.0391	16585537	21997	0.0888
NT1_Day0_Input_me3	V6.5 mESC	WT	This Study	Paired-end 150bp	20480700	16800974	82.0332	16776865	99.8565	14807248	88.1332	14807248	100	4952137	33.444	9855111	14097	0.0952
NT2_Day0_Input_me3	V6.5 mESC	WT	This Study	Paired-end 150bp	30960230	25044266	80.8917	25017724	99.894	22294346	89.0197	22294346	100	6975020	31.286	15319326	20872	0.0936
KO1_Day3_Input_me3	V6.5 Embryoid Bodies	Zmym2-/-	This Study	Paired-end 150bp	45138106	34634822	76.7307	34573160	99.8219	30863152	89.1101	30863152	100	10537812	34.1436	20325340	22239	0.072
KO2_Day3_Input_me3	V6.5 Embryoid Bodies	Zmym2-/-	This Study	Paired-end 150bp	40590442	29653154	73.0545	29618794	99.8841	26441503	89.1692	26441503	100	8996308	34.0234	17445195	21243	0.0803
NT1_Day3_Input_me3	V6.5 Embryoid Bodies	WT	This Study	Paired-end 150bp	41418296	32253464	77.8725	32215091	99.881	28842630	89.4249	28842630	100	9597081	33.2739	19245549	23072	0.0799
NT2_Day3_Input_me3	V6.5 Embryoid Bodies	WT	This Study	Paired-end 150bp	50588414	38919380	76.9333	38870540	99.8745	34742304	89.2673	34742304	100	13456981	38.7337	21285323	22211	0.0639
FLAG-Zmym2	J1 mESC	WT	GSE119820	Single-end 50bp	67897007	61936017	91.2205	60685360	97.9807	43655498	70.4848	43655498	100	1107200	2.5362	42548298	16132	0.0369
FLAG-Zmym2_Input	J1 mESC	WT	GSE119820	Single-end 50bp	75847586	70963753	93.5609	70302316	99.0679	53884561	75.9325	53884561	100	666926	1.2376	53217635	17712	0.0328
L3MBTL2	J1 mESC	WT	E-MTAB-6007	Single-end 50bp	37898822	37202999	98.1639	34185182	91.8882	26229568	70.5039	26229568	100	940089	3.584	25289479	9365	0.0357
MGA	J1 mESC	WT	E-MTAB-6007	Single-end 50bp	37025314	36306829	98.0594	33491138	92.2447	25762531	70.9578	25762531	100	963031	3.7381	24799500	9529	0.0369
IgG	J1 mESC	WT	E-MTAB-6007	Single-end 50bp	37977331	37288451	98.186	31374219	84.1392	23805211	63.8407	23805211	100	757673	3.1828	23047538	9160	0.0384
TRIM28	E14 mESC	WT	GSE70865	Paired-end 50bp	32517332	29691876	91.3109	28548022	96.1475	22248328	74.9306	22248328	100	1289872	5.7976	20958456	5220	0.0234
Input_TRIM28	E14 mESC	WT	GSE70865	Paired-end 50bp	63175054	58964336	93.3348	58671160	99.5027	48457633	82.1812	48457633	100	959204	1.9794	47498429	77552	0.16
SUMO2	E14 mESC	WT	GSE70865	Paired-end 50bp	19225590	17927890	93.2501	17651483	98.4582	10342468	57.6892	10342468	100	245999	2.3785	10096469	1188	0.0114
SUMO2_Input	E14 mESC	WT	GSE70865	Paired-end 50bp	18711066	17596706	94.0443	17434376	99.0774	12908661	73.3583	12908661	100	138067	1.0695	12770594	8853	0.0685
REST	N6 mESC	WT	GSE48320	Single-end 50bp	17309339	-	-	17096122	98.7681	13356685	77.1646	13356685	100	882337	6.6059	12474348	2116	0.0158
REST_Input	N6 mESC	WT	GSE48320	Single-end 50bp	16381504	-	-	16187381	98.8149	13010290	79.4206	13010290	100	200336	1.5398	12809954	4121	0.0316
