## Supplementary material for "ZMYM2 is essential for methylation of germline genes and active transposons in embryonic development": Table S3

### Sheet: Sheet1
qPCR primers used for ZMYM2 targets in mice
Primer	Forward	Reverse
Ddx4	GTACCTATGTGCCTCCCAGC	CCGCTGTATTCAACGTGTGC
Tdrd1	AAGAGACAGCAAACGCCAGA	AAGTAAGCAAGCACAGCGGA
Sohlh2	CCATCGAGCTGTTCCTTCCA	GGAATACACGTTCAGGCCCC
Hormad1	TGAAAACTCTGGAGCTTCTGAAA	ACTGACTAACTGTTCAACCTGACA
Gc	TGGTGGAGAAACACTCGGAC	ATGGTCCACCAAGCTAGTGC
Reg2	AGCTTCCAATGTCTGGACTGG	ACAATAACCACGGTTGGCAG
qPCR primer used in mESCs
Primer	Forward	Reverse
Sohlh2	AACTCGGAGGGCGTTTTTCT	TCGACAACGGGGCCTTTAAT
Maelstrom	ACATCCAAACCCAGGGAACT	ATTTCTGATGCCCGCTCCAT
Hormad1	GGCTCCTAGCTGTTTCAGTATCT	TTGTCCCATAAGCACGTTCTG
Fgf5	GAAAACTCCATGCAAGTGCCA	ATCGCGGACGCATAGGTATT
Clca3b-L1Mdt	ATCTTCTCTGTTCGCCTTCG	GTGTGGTGGGACTTCTTGCT
GAPDH	AACTTTGGCATTGTGGAAGG	GGATGCAGGGATGATGTTCT
Nanog	TCTCTCAGGCCCAGCTGTGT	GCTGGAGGCTGAGGTACTTCTG
Hand1	GAACTCAAAAAGACGGATGGTGG	CGCCCAGACTTGCTGAGG
Gata6	ATGGCGTAGAAATGCTGAGG	GTTACCGGAGCAAGCTTTTG
Pou5f1 (Oct4)	GAAGCCGACAACAATGAGAACC	CTCCAGACTCCACCTCACACG
Brachyury	CCAAGGACAGAGAGACGGCT	AGTAGGCATGTTCCAAGGGC
Krt18	AAATCGAGGCACTCAAGGAA	AATCTGGGCTTCCAGACCTT
