## Supplementary material for "ZMYM2 is essential for methylation of germline genes and active transposons in embryonic development": Table S4

### Sheet: Sheet1
Expressed from non-transposon TSS
id	gene_symbol	log_FC	log_CPM	deseq2.p.value	deseq2.adj.pvalue	edger.p.value	edger.adj.p.value		Type of TSS	TSS location
ENSMUSG00000069053	Uba1y	7.412	2.911	0.00049	0.034	1.5e-05	0.0027		Annotated TSS	chrY:818,649
ENSMUSG00000055403	4933427D06Rik	7.021	0.553	1.1e-20	1.2e-17	8.6e-23	9.8e-19		Annotated TSS	chr6:89,096,110
ENSMUSG00000050197	Rhox13	5.839	0.09	2.8e-14	1.7e-11	5.4e-14	6.1e-11		Annotated TSS	chrX:38,121,219
ENSMUSG00000055780	Usp26	5.676	4.416	1.5e-05	0.002	3.3e-07	0.0001		Annotated TSS	chrX:51,801,144
ENSMUSG00000072249	Fthl17f	5.514	-2.401	5.9e-09	1.8e-06	5.5e-10	2.9e-07		Annotated TSS	chrX:9,063,015
ENSMUSG00000038987	1700019L03Rik	5.169	-2.607	0.00058	0.038	0.00017	0.021		Annotated TSS	chr2:32784405
ENSMUSG00000051455	Gm1564	5.098	2.238	1.9e-27	4.3e-24	1e-20	7.8e-17		Annotated TSS	chr11:102,665,588
ENSMUSG00000029848	Stra8	4.672	0.732	5.6e-13	2.9e-10	1.7e-11	1.2e-08		Annotated TSS	chr6:34,920,960
ENSMUSG00000073894	Rbmxl2	4.585	3.006	2.5e-26	4.7e-23	2.9e-20	1.6e-16		Annotated TSS	chr7:107,209,445
ENSMUSG00000040629	Mael	4.528	0.864	3.8e-25	6e-22	2.8e-18	1.1e-14		Annotated TSS	chr1:166,238,744
ENSMUSG00000039224	D1Pas1	4.52	2.994	1.5e-20	1.5e-17	4e-17	1.1e-13		Annotated TSS	chr1:186,967,416
ENSMUSG00000049291	Prss38	4.372	-3.218	9.4e-06	0.0014	6.4e-07	0.00018		Annotated TSS	chr11:59,375,653
ENSMUSG00000067702	Tuba3a	4.363	2.663	3.5e-19	3.1e-16	1.3e-15	2.2e-12		Annotated TSS	chr6:125,286,042
ENSMUSG00000056436	Cyct	4.274	0.702	4.5e-22	4.9e-19	4.5e-16	9.3e-13		Annotated TSS	chr2:76,360,450
ENSMUSG00000048626	Klf17	4.223	-2.812	4.1e-05	0.0045	1.9e-05	0.0033		Annotated TSS	chr4:117,765,666
ENSMUSG00000032065	Tex12	4.028	-1.441	6.2e-11	2.5e-08	1.6e-10	9.8e-08		Annotated TSS	chr9:50,561,310
ENSMUSG00000073294	AU022751	3.918	2.06	3.9e-05	0.0043	9e-07	0.00024		Annotated TSS	chrX:6,083,419
ENSMUSG00000029205	Chrna9	3.872	0.341	6e-05	0.0062	9.1e-05	0.012		Annotated TSS	chr5:65,967,124
ENSMUSG00000036598	Ccdc113	3.78	-1.707	0.00011	0.01	7.8e-05	0.011		Annotated TSS	chr8:95,534,085
ENSMUSG00000020848	Doc2b	3.758	1.678	1.4e-15	9.7e-13	7.5e-13	7.4e-10		Annotated TSS	chr11:75,796,049
ENSMUSG00000070495	Ctcfl	3.714	-0.276	2.1e-10	8.2e-08	3.7e-09	1.7e-06		Annotated TSS	chr2:173,119,525
ENSMUSG00000099474	1700097N02Rik	3.7	-1.896	1.2e-05	0.0017	8.1e-06	0.0016		Annotated TSS	chr17:30,626,905
ENSMUSG00000091119	Ccdc152	3.683	-2.85	0.00019	0.016	5.3e-05	0.0078		Annotated TSS	chr15:3,303,526
ENSMUSG00000097424	1700030M09Rik	3.651	-2.881	5.8e-05	0.0061	8.8e-06	0.0017		Annotated TSS	chr8:121,544,388
ENSMUSG00000039552	Rsph4a	3.641	0.686	3.8e-05	0.0043	5.4e-05	0.0078		Annotated TSS	chr10:33,905,111
ENSMUSG00000034227	Foxj1	3.614	3.164	0.00021	0.017	2.5e-05	0.0043		Annotated TSS	chr11:116,335,354
ENSMUSG00000030041	M1ap	3.608	1.807	3.8e-24	5.7e-21	6.1e-16	1.2e-12		Annotated TSS	chr6:82,946,902
ENSMUSG00000098211	Gm27045	3.519	0.58	9.1e-31	4e-27	2.6e-16	5.9e-13		Annotated TSS	chr8:121,542,080
ENSMUSG00000082706	Gm11663	3.469	0.406	0.00016	0.014	0.00018	0.021		Annotated TSS	chr11:104,571,557
ENSMUSG00000025977	Boll	3.465	-0.483	1.1e-16	8.4e-14	1.6e-11	1.2e-08		Annotated TSS	chr1:55,363,469
ENSMUSG00000036551	Akap14	3.423	-1.605	0.00046	0.032	0.00025	0.027		Annotated TSS	chrX:37,168,842
ENSMUSG00000028441	1110017D15Rik	3.391	-0.847	0.00038	0.028	0.00035	0.036		Annotated TSS	chr4:41,507,764
ENSMUSG00000020014	Cfap54	3.358	-0.337	3.2e-05	0.0037	2.9e-05	0.0047		Annotated TSS	chr10:93,081,622
ENSMUSG00000052013	Btla	3.342	1.599	2.5e-05	0.003	3.1e-05	0.0049		Annotated TSS	chr16:45,224,337
ENSMUSG00000047021	Ccdc108	3.323	-0.686	0.0006	0.04	0.00054	0.049		Annotated TSS	chr1:74,935,599
ENSMUSG00000034467	Dynlrb2	3.28	-0.187	0.00033	0.025	0.00032	0.034		Annotated TSS	chr8:116,505,015
ENSMUSG00000056752	Dnah9	3.252	-0.416	1.7e-07	3.7e-05	4.5e-07	0.00013		Annotated TSS	chr11:66,168,551
ENSMUSG00000030117	Gdf3	3.241	-0.298	6.3e-09	1.9e-06	5.9e-08	2.1e-05		Annotated TSS	chr6:122,610,087
ENSMUSG00000038884	A230050P20Rik	3.236	0.712	2.7e-28	7.4e-25	1.2e-14	1.8e-11		Annotated TSS	chr9:20,868,642
ENSMUSG00000038598	AI481877	3.185	-2.737	0.00054	0.036	0.00029	0.031		Annotated TSS	chr4:59,081,132
ENSMUSG00000022455	Wbp2nl	3.173	-0.883	3.4e-08	9e-06	4e-07	0.00012		Annotated TSS	chr15:82,298,954
ENSMUSG00000054160	Nkx2-4	3.055	-1.531	3.2e-06	0.00052	4.2e-06	0.00091		Annotated TSS	chr2:147,085,345
ENSMUSG00000046774	8030474K03Rik	3.047	1.34	3.5e-08	9e-06	2.4e-07	7.7e-05		Annotated TSS	chrX:101,794,656
ENSMUSG00000025090	Ccdc172	2.957	0.059	0.00025	0.02	0.00012	0.015		Annotated TSS	chr19:58,511,993
ENSMUSG00000057157	Gm6054	2.819	-0.343	5.2e-19	4.4e-16	1.7e-09	8.4e-07		Annotated TSS	chr5:147,408,981
ENSMUSG00000045010	Gm4779	2.8	0.717	1.3e-06	0.00024	4.9e-06	0.0011		Annotated TSS	chrX:101,794,423
ENSMUSG00000037683	Armc3	2.786	-0.432	0.00041	0.029	0.00036	0.037		Annotated TSS	chr2:19,199,118
ENSMUSG00000040205	Cuzd1	2.773	-2.759	0.00017	0.014	5e-05	0.0073		Annotated TSS	chr7:131,322,292
ENSMUSG00000083027	Gm13140	2.77	-0.596	3.4e-18	2.8e-15	1.3e-10	7.9e-08		Annotated TSS	chr4:146,942,475
ENSMUSG00000078932	CN725425	2.766	0.837	1.2e-05	0.0017	2.1e-05	0.0037		Annotated TSS	chr15:91,199,494
ENSMUSG00000039198	Ptchd3	2.743	-2.808	0.00024	0.019	0.00015	0.019		Annotated TSS	chr11:121,830,218
ENSMUSG00000020059	Sycp3	2.671	1.579	4.2e-08	1.1e-05	3.6e-07	0.00011		Annotated TSS	chr10:88,459,569
ENSMUSG00000022429	Dmc1	2.618	2.315	8.7e-32	6.4e-28	1.2e-13	1.3e-10		Annotated TSS	chr15:79,605,108
ENSMUSG00000085715	Tsix	2.587	0.096	5.9e-12	2.7e-09	2.3e-08	8.6e-06		Annotated TSS	chrX:103,447,722
ENSMUSG00000006056	Calcoco2	2.567	-2.163	0.00011	0.01	0.00015	0.019		Annotated TSS	chr11:96,111,962
ENSMUSG00000035394	Cfap53	2.563	-0.916	0.00066	0.043	0.00072	0.062		Annotated TSS	chr18:74,283,100
ENSMUSG00000073102	Drc1	2.535	0.644	0.00018	0.015	0.00019	0.022		Annotated TSS	chr5:30,281,393
ENSMUSG00000031893	Tsnaxip1	2.505	-1.754	0.00023	0.018	0.00028	0.031		Annotated TSS	chr8:105,827,744
ENSMUSG00000028109	Hormad1	2.504	-0.352	2.3e-05	0.0029	6e-05	0.0083		Annotated TSS	chr3:95,559,678
ENSMUSG00000041805	Pramel1	2.504	0.56	0.00012	0.011	0.00015	0.018		Annotated TSS	chr4:143,394,428
ENSMUSG00000062296	Trank1	2.486	-0.747	4.7e-05	0.005	6.9e-05	0.0094		Annotated TSS	chr9:111,311,739
ENSMUSG00000037579	Kcnh3	2.467	-0.498	8.9e-08	2.1e-05	2.2e-06	0.00055		Annotated TSS	chr15:99,224,861
ENSMUSG00000039193	Nlrc4	2.465	1.387	1.2e-07	2.8e-05	1.2e-06	0.00031		Annotated TSS	chr17:74,459,142
ENSMUSG00000058741	Prr19	2.461	0.177	3.1e-08	8.3e-06	1.2e-06	0.00031		Annotated TSS	chr7:25,301,411
ENSMUSG00000034706	Dnaic2	2.447	0.359	2.2e-05	0.0027	4.1e-05	0.0062		Annotated TSS	chr11:114,727,419
ENSMUSG00000046323	Dppa3	2.442	0.741	1.2e-07	2.8e-05	2e-06	0.0005		Annotated TSS	chr6:122,626,424
ENSMUSG00000090744	Gm6871	2.441	2.526	1.2e-07	2.8e-05	5.8e-07	0.00017		Annotated TSS	chr7:41,560,829
ENSMUSG00000020299	4930524B15Rik	2.431	-2.187	2.8e-05	0.0033	0.00011	0.014		Annotated TSS	chr11:31,965,633
ENSMUSG00000025480	Syce1	2.397	-0.404	2.4e-08	6.5e-06	2.7e-06	0.00064		Annotated TSS	chr7:140,787,852
ENSMUSG00000079009	Gm14139	2.382	2.022	1e-05	0.0015	1.5e-05	0.0027		Annotated TSS	chr2:150,181,755
ENSMUSG00000099032	Tcf24	2.363	3.04	1e-34	1.2e-30	1.2e-13	1.3e-10		Annotated TSS	chr1:9,967,900
ENSMUSG00000034645	Zyg11a	2.346	0.009	5e-06	0.00078	2.2e-05	0.0038		Annotated TSS	chr4:108,218,048
ENSMUSG00000021758	Ddx4	2.331	3.587	1e-11	4.5e-09	8.1e-10	4.2e-07		Annotated TSS	chr13:112,652,301
ENSMUSG00000071398	2410004P03Rik	2.322	1.867	0.00058	0.038	0.00046	0.044		Annotated TSS	chr12:17,011,727
ENSMUSG00000024678	Ms4a4d	2.266	3.902	3.6e-28	8.9e-25	1.4e-14	1.8e-11		Annotated TSS	chr19:11,536,801
ENSMUSG00000033882	Rbm46	2.25	0.753	1.6e-19	1.5e-16	4.5e-09	2e-06		Annotated TSS	chr3:82,876,483
ENSMUSG00000086810	Gm13110	2.247	-1.498	2.6e-06	0.00043	3.6e-05	0.0056		Annotated TSS	chr4:154,655,318
ENSMUSG00000094985	Topaz1	2.238	-1.863	9.4e-05	0.0089	0.00021	0.024		Annotated TSS	chr9:122,747,346
ENSMUSG00000079008	Gm14124	2.237	1.05	2.7e-05	0.0032	5.5e-05	0.0079		Annotated TSS	chr2:150,257,517
ENSMUSG00000047344	Lancl3	2.23	0.527	8.4e-05	0.0082	0.00012	0.015		Annotated TSS	chrX:9,199,902
ENSMUSG00000074570	Cass4	2.221	-0.625	2.9e-09	9.6e-07	1.2e-06	0.00031		Annotated TSS	chr2:172,393,644
ENSMUSG00000027719	Adad1	2.214	-1.091	5.9e-07	0.00012	1.6e-05	0.0029		Annotated TSS	chr3:37,063,656
ENSMUSG00000020419	Hormad2	2.213	1.043	1.4e-16	1e-13	1.6e-08	6.4e-06		Annotated TSS	chr11:4,441,082
ENSMUSG00000060445	Sycp2	2.206	-0.372	0.0003	0.023	0.0004	0.04		Annotated TSS	chr2:178,407,685
ENSMUSG00000064194	Zfp936	2.166	1.68	0.00047	0.033	0.00046	0.044		Annotated TSS	chr7:43,177,588
ENSMUSG00000033080	Vsx1	2.163	-1.2	6.5e-05	0.0066	0.00017	0.021		Annotated TSS	chr2:150,689,137
ENSMUSG00000050994	Adgb	2.16	-0.548	1.4e-05	0.0019	5.4e-05	0.0078		Annotated TSS	chr10:10,472,399
ENSMUSG00000050150	Slc9b1	2.156	0.674	9.9e-08	2.3e-05	5e-06	0.0011		Annotated TSS	chr3:135,348,034
ENSMUSG00000070732	Rbm44	2.155	2.072	6.2e-29	2.3e-25	2.5e-10	1.4e-07		Annotated TSS	chr1:91,145,103
ENSMUSG00000089798	1700028K03Rik	2.141	-2.242	4.5e-05	0.0049	0.00012	0.015		Annotated TSS	chr5:107,534,720
ENSMUSG00000107008	Gm2762	2.141	-0.425	3e-06	0.00048	3.8e-05	0.0058		Annotated TSS	chr13:53,393,689
ENSMUSG00000090470	Prr23a3	2.133	1.62	0.0002	0.017	0.00023	0.025		Annotated TSS	chr9:98,864,767
ENSMUSG00000000365	Rnf17	2.094	4.338	5.3e-31	2.9e-27	5.2e-15	8.4e-12		Annotated TSS	chr14:56,402,697
ENSMUSG00000020599	Rgs9	2.089	-0.581	4.5e-09	1.4e-06	2.8e-06	0.00067		Annotated TSS	chr11:109,298,129
ENSMUSG00000025081	Tdrd1	2.082	1.749	5.8e-12	2.7e-09	6.7e-08	2.3e-05		Annotated TSS	chr19:56,826,209
L1MdT fusion
id	gene_symbol	log_FC	log_CPM	deseq2.p.value	deseq2.adj.pvalue	edger.p.value	edger.adj.p.value		Type of TSS	Approximate TSS location
ENSMUSG00000087306	A230004M16Rik	6.746	-1.369	9.2e-15	6.2e-12	1.5e-18	6.9e-15		L1MdT	chr11:41,881,209-41,886,793
ENSMUSG00000055540	Epha6	6.373	-2.766	1.3e-08	3.7e-06	2.9e-10	1.6e-07		L1MdT	chr16:59,783,806-59,784,447
ENSMUSG00000057977	Skint11	5.929	-3.075	1.9e-07	4.2e-05	6e-09	2.6e-06		L1MdT	chr4:114,217,686-114,218,947
ENSMUSG00000051052	Olfr335-ps	5.924	-3.075	2e-07	4.2e-05	5.1e-09	2.3e-06		L1MdT	chr2:36,299,738-36,300,538
ENSMUSG00000048764	Tmprss11f	5.739	0.539	1.7e-14	1.1e-11	1.5e-14	1.9e-11		L1MdT	chr5:86,593,301-86,597,701
ENSMUSG00000049583	Grm5	5.666	-2.265	7.5e-10	2.7e-07	2.4e-11	1.7e-08		L1MdT	chr7:87,902,580-87,904,051
ENSMUSG00000023140	Reg2	5.456	0.267	8.1e-24	9.9e-21	7.8e-18	2.5e-14		L1MdT	chr6:78,395,399-78,396,031
ENSMUSG00000103073	Gm37904	5.381	-3.419	7.7e-06	0.0012	5.3e-07	0.00016		L1MdT	chr1:166,872,289-166,873,610
ENSMUSG00000073085	Cldn34b4	5.327	-3.448	3.5e-05	0.004	2.9e-06	0.00067		L1MdT	chrX:76,362,173-76,363,057
ENSMUSG00000075520	Malrd1	5.321	-3.469	0.00064	0.041	2.9e-05	0.0047		L1MdT	chr2:15,914,628-15,917,295
ENSMUSG00000042554	Zp3r	5.178	-3.53	6.7e-05	0.0068	6.8e-06	0.0014		L1MdT	chr1:130,599,736-130,601,990
ENSMUSG00000106567	2010309G21Rik	5.109	-3.571	0.00016	0.014	1.5e-05	0.0027		L1MdT	chr16:19,080,468-19,081,650
ENSMUSG00000100511	1700111N16Rik	5	-3.628	0.0001	0.0098	1e-05	0.002		L1MdT	chrX:69,935,919-69,939,311
ENSMUSG00000078680	Mup10	4.938	-3.677	0.00063	0.041	8.9e-05	0.012		L1MdT	chr4:60,618,332-60,619,432
ENSMUSG00000071763	4933416I08Rik	4.74	-1.769	2.4e-09	8.4e-07	6.6e-11	4.3e-08		L1MdT	chrX:53,664,662-53,665,386
ENSMUSG00000085515	C630028M04Rik	4.706	-2.091	5.7e-08	1.4e-05	2.4e-09	1.2e-06		L1MdT	chr4:52,085,659-52,087,718
ENSMUSG00000105893	Wdr46-ps	4.667	-2.994	2e-06	0.00033	6.8e-07	0.00019		L1MdT	chr5:3,988,373-3,988,578
ENSMUSG00000081941	Gm11218	4.566	1.117	1.4e-05	0.0019	1.8e-08	6.8e-06		L1MdT	chr4:64,867,293-64,868,622
ENSMUSG00000037033	Clca3b	4.51	0.86	7.4e-12	3.3e-09	1.8e-11	1.3e-08		L1MdT	chr3:144,828,749-144,830,466
ENSMUSG00000081150	Gm12684	4.442	-1.36	7.7e-14	4.2e-11	1.5e-12	1.4e-09		L1MdT	chr4:99,429,189-99,434,442
ENSMUSG00000085022	Gm5860	4.352	-2.727	8.9e-07	0.00016	6.4e-08	2.2e-05		L1MdT	chr4:82,041,035-82,044,084
ENSMUSG00000091273	Gm6673	4.313	1.728	0.0002	0.016	7.9e-07	0.00022		L1MdT	chr5:17,244,604-17,247,288
ENSMUSG00000022181	C6	4.263	-2.784	1.2e-06	0.00023	8.4e-08	2.8e-05		L1MdT	chr15:4,774,343-4,776,145
ENSMUSG00000067285	Gm16223	4.14	-2.268	7.2e-07	0.00014	4.1e-08	1.5e-05		L1MdT	chr5:42,193,376-42,195,497
ENSMUSG00000046192	Iqub	4.066	-0.379	2.5e-09	8.5e-07	8.4e-09	3.5e-06		L1MdT	chr6:24,491,670-24,492,467
ENSMUSG00000021879	Dnah12	3.937	-1.272	3e-06	0.00048	1.8e-06	0.00045		L1MdT	chr14:26,703,732-26,705,179
ENSMUSG00000083576	Gm16411	3.916	1.674	0.00022	0.018	2.9e-06	0.00067		L1MdT	chrX:62,197,364
ENSMUSG00000074375	Sult2a3	3.853	-3.488	0.00033	0.025	0.00039	0.039		L1MdT	chr7:14,086,473-14,088,580
ENSMUSG00000022652	Morc1	3.85	0.888	2.4e-28	7.4e-25	2e-16	5e-13		L1MdT	chr16:48,498,335-48,498,393
ENSMUSG00000027261	Hao1	3.547	-1.648	2.1e-09	7.3e-07	4.6e-08	1.7e-05		L1MdT	chr2:134,505,984-134,506,622
ENSMUSG00000031495	Cd209d	3.545	-2.492	1.6e-05	0.0021	5e-06	0.0011		L1MdT	chr8:3,914,032-3,914,539
ENSMUSG00000060924	Csmd1	3.495	-1.895	1.5e-09	5.5e-07	1.1e-08	4.3e-06		L1MdT	chr8:16,216,835-16,219,537
ENSMUSG00000043760	Pkhd1	3.418	1.718	1.7e-23	1.9e-20	1.4e-14	1.8e-11		L1MdT	chr1:20,431,150-20,434,814
ENSMUSG00000022262	Dnah5	3.209	0.664	0.00013	0.012	0.0001	0.013		L1MdT	chr15:28,252,747-28,254,184
ENSMUSG00000035540	Gc	3.133	2.688	2.5e-14	1.5e-11	9.7e-12	8.5e-09		L1MdT	chr5:89,433,505-89,434,903
ENSMUSG00000029369	Afm	3.078	-1.862	1.6e-06	0.00027	2.6e-06	0.00064		L1MdT	chr5:90,539,241-90,544,092
ENSMUSG00000026567	Adcy10	2.845	-1.304	2.3e-08	6.2e-06	7.7e-07	0.00021		L1MdT	chr1:165,526,367-165,528,889
ENSMUSG00000091415	Ak9	2.838	-1.431	1.9e-05	0.0024	2.5e-05	0.0043		L1MdT	chr10:41,308,319-41,311,112
ENSMUSG00000097091	4930526L06Rik	2.74	-2.614	0.00044	0.031	0.00033	0.034		L1MdT	chr19:11,217,078-11,220,553
ENSMUSG00000053852	Adgrg4	2.442	-2.861	0.0007	0.044	0.0005	0.046		L1MdT	chrX:56,883,637-56,888,326
ENSMUSG00000060429	Sntb1	2.407	2.132	1e-26	2e-23	8.4e-12	7.6e-09		L1MdT	chr15:55,682,360-55,687,742
ENSMUSG00000101337	Dnah7c	2.394	-1.897	4.2e-08	1.1e-05	3.9e-06	0.00086		L1MdT	chr1:46,442,961-46,448,807
ENSMUSG00000022488	Nckap1l	2.119	3.805	6.8e-06	0.001	5.9e-06	0.0012		L1MdT	chr15:103,410,307-103,416,921
ENSMUSG00000054752	Fsd1l	2.01	4.744	5.4e-24	7.4e-21	2.5e-14	3e-11		L1MdT	chr4:53,668,375-53,670,041
ENSMUSG00000083190	Cyp4a30-ps	5.05	-2.189	5.7e-09	1.8e-06	3.7e-11	2.5e-08		L1MdT (may just be an L1MdT)	chr4:115,349,798-115,352,386
ENSMUSG00000031620	1700007B14Rik	5.422	-1.915	3.3e-08	8.9e-06	3.2e-10	1.8e-07		L1MdT and IAPLTR2 contribute to fusions	chr8:75,743,339-75,743,741 and chr8:75,582,064-75,588,090
Other Transposons
id	gene_symbol	log_FC	log_CPM	deseq2.p.value	deseq2.adj.pvalue	edger.p.value	edger.adj.p.value		Type of TSS	Approximate location
ENSMUSG00000099370	Platr10	4.929	1.044	2.5e-05	0.003	1e-06	0.00028		Annotated TSS is actually an RLTR9E	chr3:75,655,731
ENSMUSG00000087627	A230059L01Rik	2.161	-1.521	0.00022	0.018	0.00039	0.04		Annotated TSS is an IAPLTR2	chr1:46,806,022
ENSMUSG00000086475	Platr13	2.673	-0.983	3.1e-05	0.0037	4.6e-05	0.0069		Annotated TSS is an LTRIS	chr11:41,218,837
ENSMUSG00000068226	Gm6723	2.225	-0.528	7.8e-09	2.3e-06	4.9e-06	0.0011		Annotated TSS might be RLTR15	chr15:78,554,848
ENSMUSG00000107142	4930566F21Rik	3.674	-1.979	2.4e-06	0.00039	1.3e-06	0.00032		BGLII element	chr5:31,488,884-31,489,560
ENSMUSG00000030363	Clec2j	4.734	-1.502	3.6e-08	9.3e-06	8.9e-09	3.7e-06		ETnERV-int	chr6:128,654,713-128,654,967
ENSMUSG00000085477	Gm13335	3.624	-1.051	6e-08	1.5e-05	8.6e-08	2.8e-05		ETnERV-int	chr2:20,499,837-20,500,659
ENSMUSG00000058626	Capn11	2.952	-1.11	8.9e-06	0.0013	1.4e-05	0.0026		IAPLTR1	chr17:45,644,329-45,645,930
ENSMUSG00000024211	Grm8	2.722	1.192	4.5e-15	3.1e-12	5.4e-10	2.9e-07		L1_Mus1	chr6:27,553,695-27,555,560
ENSMUSG00000090351	Gm17204	4.077	-1.219	2.4e-14	1.5e-11	8.3e-11	5.2e-08		L1MdGf	chr14:42,585,544-42,588,342
ENSMUSG00000106688	Gm42851	4.198	-2.845	3.1e-05	0.0037	3e-06	0.0007		MERVK10C	chr5:33,949,223-33,951,453
ENSMUSG00000104968	Gm43803	2.246	1.448	1.1e-10	4.4e-08	9.9e-08	3.2e-05		MMETn-int	chr3:53,113,294-53,115,177
ENSMUSG00000029522	Pla2g1b	8.301	3.313	1.1e-68	2.5e-64	7.5e-57	1.7e-52		RLTR11A	chr5:115,465,092-115,465,226
ENSMUSG00000102064	Gm28625	4.554	-1.721	9.8e-05	0.0094	1.7e-05	0.0029		RLTREtn	chr9:84,890,537-84,890,698
Other/Unclear
id	gene_symbol	log_FC	log_CPM	deseq2.p.value	deseq2.adj.pvalue	edger.p.value	edger.adj.p.value		Type of TSS	Approximate location
ENSMUSG00000022993	4930415O20Rik	2.789	-2.737	7.3e-05	0.0074	2.3e-05	0.0039		Alternative TSS	chr15:98,584,558-98,586,661
ENSMUSG00000078127	Fam170b	3.851	-3.484	0.00029	0.022	0.00029	0.031		Internal TSS	chr14:32,835,444-32,836,183
ENSMUSG00000087382	Ctcflos	6.347	-2.767	6.3e-07	0.00012	3.6e-08	1.3e-05		Same promoter as CTCFL	chr2:173,119,578-173,119,838
ENSMUSG00000104312	Gm37912	4.611	-2.549	8.3e-07	0.00016	1.5e-08	5.9e-06		Same promoter as D1Pas1
ENSMUSG00000107037	Gm29793	2.466	-0.247	1.4e-12	7e-10	1.2e-07	3.7e-05		Same promoter as Gm6054
ENSMUSG00000024806	Mlana	2.52	-1.765	8.3e-06	0.0012	2.9e-05	0.0047		Unclear	chr19:29,696,395-29,698,623
ENSMUSG00000087207	Gm13147	2.256	0.128	0.00057	0.038	0.00067	0.058		Unclear
ENSMUSG00000031026	Trim66	2.188	-2.534	0.00032	0.024	0.0004	0.04		Unclear
ENSMUSG00000081885	Gm13231	2.02	-1.269	9.7e-08	2.3e-05	1.3e-05	0.0024		Unclear	chr4:145,640,504-145,641,649
ENSMUSG00000090121	Abhd12b	3.604	-1.149	7.2e-14	4.1e-11	1.4e-11	1.1e-08		Unclear, possibly from IAP-EY	chr12:70,183,409-70,185,002
